# Ultra-low biomass sequencing workflow (LBV-Seq) enables de novo metagenomic reconstruction of DNA and RNA viral genomes

**DOI:** 10.64898/2026.05.28.728558

**Authors:** Natalie J. Wu-Woods, Anna E. Romano, Christopher R. Neimeth, Anika Gupta, Xinyue (Penny) Pei, Adam C. Bledsoe, Joseph A. Murray, Eric V. Marietta, Rok Seon Choung, Sonia S. Kupfer, Bana Jabri, Rustem F. Ismagilov

## Abstract

Genome-resolved virome analysis remains inaccessible for many samples, including those with clinical relevance, because viral nucleic acid recovered after enrichment is often too scarce to support *de novo* genome assembly. As a result, many analyses are limited to sparse read-level detection, which cannot recover divergent viruses, resolve strains, or interpret gene-level variation. Here, we developed Low Biomass Viral Sequencing (LBV-Seq), a workflow that couples low-input viral sample handling with modified primary template-directed amplification and short- or long-read sequencing to enable *de novo* reconstruction of DNA and RNA viral genomes from sub-femtogram to nanogram inputs. LBV-Seq reproducibly captures the same relative community composition, amplifies diverse viruses, and achieved broad genome coverage across nearly all targets regardless of viral genome structure, Baltimore class, abundance, or input mass. Short-read assemblies recovered near-complete genomes from femtogram-scale inputs. Long-read sequencing provided orthogonal support for genome structure, with PacBio HiFi reads spanning large portions of viral genomes and, in some cases, complete small viral genomes. Applied to virus-enriched human duodenal biopsy eluates, LBV-Seq provided proof-of-feasibility for recovering both bacteriophage and eukaryotic viral genomes from low-input biopsy-derived material. In the eluates tested, LBV-Seq recovered co-occurring *Alphatorquevirus* and *Betatorquevirus* genomes estimated to be present at roughly 10 copies/µL and at viral masses below 0.1 fg/µL. LBV-Seq enables genome-resolved virome analysis in samples previously limited to detection-based viromics, supporting viral discovery and strain-resolved analyses in settings where viral mass is low, including viruses enriched from human tissue biopsies.
