## Supplementary material for "Ultra-low biomass sequencing workflow (LBV-Seq) enables de novo metagenomic reconstruction of DNA and RNA viral genomes": Table S1

	LC_Method	mock_id	NA	Virus	mean_gini	std_gini	mean_depth_avg	mean_depth_std	cv_avg	cv_std
0	Illumina	4	DNA	AAV	0.6		3.2		1.242
1	Illumina	4	DNA	M13	0.874		0.5		2.514
2	Illumina	4	DNA	PBCV	0.074		6457.5		0.145
3	Illumina	4	DNA	T4	0.055		1665.2		0.101
4	Illumina	4	DNA	Vaccinia	0.065		2192.6		0.133
5	Illumina	4	DNA	phiKZ	0.046		2519.0		0.083
6	PacBio	4	DNA	AAV	0.0		0.1		0.0
7	PacBio	4	DNA	M13	0.045		141.8		0.08
8	PacBio	4	DNA	PBCV-1	0.137		3637.7		0.252
9	PacBio	4	DNA	T4	0.121		108.2		0.221
10	PacBio	4	DNA	Vaccina	0.148		1016.2		0.293
11	PacBio	4	DNA	φkz	0.044		2391.6		0.077
12	PacBio	4	RNA	Lentivirus	0.684		3808.5		1.507
13	PacBio	4	RNA	MHV	0.668		3268.9		1.721
14	PacBio	4	RNA	MS2	0.441		1985.4		0.823
15	PacBio	4	RNA	Phi6_L	0.345		494.2		0.636
16	PacBio	4	RNA	Phi6_M	0.427		873.3		0.755
17	PacBio	4	RNA	Phi6_S	0.535		812.0		0.986
18	PacBio	4	RNA	Qbeta	0.211		9375.1		0.403
19	PacBio	5	DNA	AAV	0.519		0.3		1.243
20	PacBio	5	DNA	M13	0.044		109.8		0.079
21	PacBio	5	DNA	PBCV-1	0.17		2688.4		0.31
22	PacBio	5	DNA	T4	0.221		36.1		0.398
23	PacBio	5	DNA	Vaccina	0.134		607.4		0.255
24	PacBio	5	DNA	φkz	0.087		1442.7		0.159
25	PacBio	5	RNA	Lentivirus	0.707		1822.9		1.573
26	PacBio	5	RNA	MHV	0.626		1403.3		1.702
27	PacBio	5	RNA	MS2	0.466		877.7		0.9
28	PacBio	5	RNA	Phi6_L	0.284		281.7		0.499
29	PacBio	5	RNA	Phi6_M	0.404		570.5		0.71
30	PacBio	5	RNA	Phi6_S	0.555		567.9		1.033
31	PacBio	5	RNA	Qbeta	0.19		5371.5		0.379
32	PacBio	6	DNA	AAV	0.593		0.4		1.347
33	PacBio	6	DNA	M13	0.052		147.2		0.101
34	PacBio	6	DNA	PBCV-1	0.305		1577.1		0.684
35	PacBio	6	DNA	T4	0.327		31.9		0.642
36	PacBio	6	DNA	Vaccina	0.36		325.1		0.672
37	PacBio	6	DNA	φkz	0.265		618.5		0.506
38	PacBio	6	RNA	Lentivirus	0.736		336.4		1.617
39	PacBio	6	RNA	MHV	0.762		255.5		1.989
40	PacBio	6	RNA	MS2	0.436		163.8		0.802
41	PacBio	6	RNA	Phi6_L	0.376		69.6		0.733
42	PacBio	6	RNA	Phi6_M	0.459		112.7		0.81
43	PacBio	6	RNA	Phi6_S	0.446		142.8		0.793
44	PacBio	6	RNA	Qbeta	0.259		898.8		0.469
45	WGA Illumina	4	DNA	AAV	0.586	0.107	3.6	2.7	1.168	0.299
46	WGA Illumina	4	DNA	M13	0.134	0.007	732.9	619.6	0.249	0.012
47	WGA Illumina	4	DNA	PBCV-1	0.169	0.009	9043.1	1145.1	0.309	0.017
48	WGA Illumina	4	DNA	Phikz	0.118	0.014	4731.2	685.0	0.216	0.026
49	WGA Illumina	4	DNA	T4	0.134	0.006	612.1	158.7	0.238	0.01
50	WGA Illumina	4	DNA	Vaccina	0.164	0.004	2002.2	401.6	0.315	0.007
51	WGA Illumina	4	RNA	Lentivirus	0.732	0.004	43284.3	2398.0	1.961	0.007
52	WGA Illumina	4	RNA	MHV	0.731	0.002	26462.4	1941.5	1.864	0.013
53	WGA Illumina	4	RNA	MS2	0.541	0.009	5136.1	311.7	1.007	0.024
54	WGA Illumina	4	RNA	Phi6_segmentL	0.403	0.003	16177.6	1364.0	0.714	0.006
55	WGA Illumina	4	RNA	Phi6_segmentM	0.468	0.012	13059.6	1283.9	0.863	0.028
56	WGA Illumina	4	RNA	Phi6_segmentS	0.563	0.027	7519.5	820.3	1.076	0.072
57	WGA Illumina	4	RNA	Qbeta	0.404	0.004	75644.7	6076.2	0.723	0.008
58	WGA Illumina	5	DNA	AAV	0.653	0.11	1.2	0.8	1.346	0.327
59	WGA Illumina	5	DNA	M13	0.134	0.003	302.3	51.5	0.254	0.007
60	WGA Illumina	5	DNA	PBCV-1	0.165	0.001	9526.4	261.8	0.303	0.002
61	WGA Illumina	5	DNA	Phikz	0.121	0.002	4726.4	174.5	0.22	0.003
62	WGA Illumina	5	DNA	T4	0.136	0.001	573.8	32.9	0.242	0.003
63	WGA Illumina	5	DNA	Vaccina	0.168	0.002	2122.6	54.5	0.324	0.003
64	WGA Illumina	5	RNA	Lentivirus	0.738	0.002	48522.3	13677.1	2.015	0.022
65	WGA Illumina	5	RNA	MHV	0.738	0.009	28203.7	7201.6	1.881	0.056
66	WGA Illumina	5	RNA	MS2	0.546	0.017	4933.2	1495.5	1.015	0.046
67	WGA Illumina	5	RNA	Phi6_segmentL	0.411	0.014	18666.4	5031.0	0.73	0.021
68	WGA Illumina	5	RNA	Phi6_segmentM	0.475	0.027	14836.5	3621.5	0.886	0.074
69	WGA Illumina	5	RNA	Phi6_segmentS	0.525	0.021	7981.7	2020.0	0.968	0.055
70	WGA Illumina	5	RNA	Qbeta	0.42	0.006	93847.3	28614.9	0.753	0.012
71	WGA Illumina	6	DNA	AAV	0.212	0.367	0.6	1.0	1.265
72	WGA Illumina	6	DNA	M13	0.258	0.131	266.9	236.9	0.459	0.232
73	WGA Illumina	6	DNA	PBCV-1	0.22	0.004	9099.1	1109.0	0.426	0.006
74	WGA Illumina	6	DNA	Phikz	0.204	0.002	4108.3	588.5	0.381	0.003
75	WGA Illumina	6	DNA	T4	0.225	0.014	431.3	72.2	0.407	0.026
76	WGA Illumina	6	DNA	Vaccina	0.239	0.014	2180.9	388.9	0.438	0.03
77	WGA Illumina	6	RNA	Lentivirus	0.741	0.021	10932.9	7101.4	1.963	0.133
78	WGA Illumina	6	RNA	MHV	0.774	0.035	7959.0	5329.1	2.081	0.227
79	WGA Illumina	6	RNA	MS2	0.524	0.029	1002.5	521.2	0.959	0.072
80	WGA Illumina	6	RNA	Phi6_segmentL	0.435	0.017	5481.5	3625.2	0.773	0.028
81	WGA Illumina	6	RNA	Phi6_segmentM	0.484	0.056	4244.7	2392.3	0.895	0.13
82	WGA Illumina	6	RNA	Phi6_segmentS	0.516	0.013	2077.2	1523.4	0.939	0.027
83	WGA Illumina	6	RNA	Qbeta	0.43	0.002	29437.2	19625.4	0.773	0.005
