## Supplementary material for "Ultra-low biomass sequencing workflow (LBV-Seq) enables de novo metagenomic reconstruction of DNA and RNA viral genomes": Table S3

### Sheet: Sheet1
Target	Forward Primer Sequence (5' -> 3')	Reverse Primer Sequence (5' -> 3')	Amplicon Size (bp)	Annealing Temperature (℃)
AAV2-GFP	GAACCGCATCGAGCTGAA	TGCTTGTCGGCCATGATATAG	111	67
Lentivirus-BFP	GAGAGTCACCACATACGAAGAC	CCCTCTGATCTTGACGTTGTAG	97	63
MS2 phage	GCTGAATGGATCAGCTCTAACT	CAGTCTGGGTTGCCACTTTA	127	60
Murine hepatitis virus A59	CGATGATTAAAGGCCCACAAC	CGTCTTTACGCACAGCAAAC	99	60
M13 phage	CTTTAACTCCCTGCAAGCCT	TCTTAAACAGCTTGATACCGATAGT	101	60
PBCV-1	ATTGAGACTGGACTGGGAAAG	CAGAACGCGATGGAATGTTTAG	574	63
φKZ	CGGCAGGATCGATGTTCGTA	TCCAGGCTAGTACCCAGACC	255	67
φ6 L segment	CGATCAACACTGTCGTCATCAA	GCAGAACCGAAGGACGAATATC	105	67
Qβ	CGACCGTGGCCTATCTATAATG	CGCGGAACGTGGTATAACTAA	127	58
T4 phage	AAGCGAAAGAAGTCGGTGAA	CGCTGTCATAGCAGCTTCAG	163	63
Vaccinia virus	CGGCTAAGAGTTGCACATCCA	CTCTGCTCCATTTAGTACCGATTCT	71	67
